# Genome-wide association studies identify promising QTL for freezing tolerance in winter and early spring as a basis for in-depth genetic analysis and implementation in winter faba bean (*Vicia faba* L.) breeding

**DOI:** 10.1101/2024.11.25.625124

**Authors:** Alex Windhorst, Cathrine Kiel Skovbjerg, Deepti Angra, Donal Martin O’Sullivan, Stig Uggerhøj Andersen, Link Wolfgang

## Abstract

Interest in faba bean as a locally adapted high-protein grain legume crop has increased in Europe over the past decade. Winter faba bean, which can make use of soil moisture from autumn to spring and partially escape summer droughts, exhibit greater yield potential than the spring-type. However, due to insufficient winter hardiness, winterkill is a major constraint that prevents large-scale production of current winter-type cultivars in Central and Northern Europe. Here, we extend the understanding of freezing tolerance, the main component trait of winter hardiness, during winter and against late-frost in early spring and define genomic target regions for marker-assisted selection. Comparative analysis of genome-wide association studies revealed 13 treatment-specific major QTLs with partially pleiotropic effect on four freezing tolerance related traits. In addition, we identified five treatment-unspecific pleiotropic QTLs, including two major freezing tolerance loci on chromosomes 1 and 5. Our results thus indicate both a distinct and common genetic control of tolerance to winter- and late-frost in winter faba bean. In combination with the promising prediction abilities obtained from marker score-based prediction, our work highlights the potential for marker-assisted and genomic selection toward improved freezing tolerance and winter hardiness in winter faba bean breeding programs.
