## Supplemental Tables for "Genome-wide association studies identify promising QTL for freezing tolerance in winter and early spring as a basis for in-depth genetic analysis and implementation in winter faba bean (*Vicia faba* L.) breeding"

### Sheet: Supp_Table_S.M.1
Supplementary Table S.M.1 - Information about winter faba bean inbred lines in this study
F-gen:	Selfing generation of earliest seed batch used in experiments
Rank_ID	Name	Set	F-gen	Treatment tested
				WF	LF
1	!S_002	A-set	10	x	x
2	!S_003	A-set	11	x	x
3	S_004	A-set	8	x	x
4	!S_005	A-set	10	x	x
5	!S_008	A-set	11	x	x
6	!S_009	A-set	10	x	x
7	!S_010	A-set	12	x	x
8	!S_012	A-set	10	x	x
9	!S_013	A-set	9	x	x
10	!S_015	A-set	12	x	x
11	!S_016	A-set	12	x	x
12	!S_019	A-set	12	x	x
13	!S_020	A-set	10	x	x
14	!S_021	A-set	9	x	x
15	!S_022	A-set	12	x	x
16	!S_025	A-set	9	x	x
17	!S_027	A-set	10	x	x
18	!S_028	A-set	12	x	x
19	!S_029	A-set	12	x	x
20	!S_030	A-set	9	x	x
21	!S_033	A-set	9	x	x
22	!S_034	A-set	10	x	x
23	!S_035	A-set	12	x	x
24	!S_036	A-set	9	x	x
25	!S_038	A-set	13	x	x
26	!S_039	A-set	10	x	x
27	!S_040	A-set	12	x	x
28	!S_043	A-set	10	x	x
29	!S_045	A-set	10	x	x
30	!S_046	A-set	13	x	x
31	!S_048	A-set	10	x	x
32	!S_050	A-set	10	x	-
33	!S_052	A-set	12	x	x
34	!S_054	A-set	12	x	x
35	!S_055	A-set	12	x	x
36	!S_059	A-set	12	x	x
37	!S_060	A-set	9	x	x
38	!S_062	A-set	9	x	x
39	!S_064	A-set	12	x	x
40	!S_065	A-set	10	x	x
41	!S_066	A-set	12	x	x
42	!S_067	A-set	9	x	x
43	!S_069	A-set	9	x	x
44	!S_070	A-set	10	x	x
45	!S_072	A-set	10	x	x
46	!S_076	A-set	10	x	x
47	!S_077	A-set	10	x	x
48	!S_079	A-set	12	x	x
49	!S_081	A-set	13	x	x
50	!S_082	A-set	11	x	x
51	!S_083	A-set	12	x	x
52	!S_084	A-set	9	x	x
53	!S_085	A-set	10	x	x
54	!S_093	A-set	12	x	x
55	!S_097	A-set	12	x	x
56	!S_100	A-set	9	x	x
57	!S_102	A-set	10	x	x
58	!S_104	A-set	11	x	x
59	!S_106	A-set	12	x	x
60	!S_108	A-set	10	x	x
61	!S_111	A-set	11	x	x
62	!S_115	A-set	10	x	x
63	!S_116	A-set	12	x	x
64	!S_119	A-set	11	x	x
65	!S_120	A-set	11	x	x
66	!S_122	A-set	11	x	x
67	!S_123	A-set	10	x	x
68	!S_125	A-set	10	x	x
69	!S_126	A-set	10	x	x
70	!S_129	A-set	10	x	x
71	!S_131	A-set	10	x	x
72	!S_132	A-set	10	x	x
73	!S_133	A-set	10	x	x
74	!S_134	A-set	11	x	x
75	!S_142	A-set	10	x	x
76	!S_145	A-set	10	x	x
77	!S_147	A-set	10	x	x
78	!S_150	A-set	12	x	x
79	!S_151	A-set	13	x	x
80	!S_153	A-set	12	x	x
81	!S_158	A-set	12	-	-
82	!S_160	A-set	12	x	x
83	!S_161	A-set	9	-	-
84	!S_162	A-set	11	x	x
85	!S_163	A-set	9	x	x
86	!S_165	A-set	10	x	x
87	!S_166	A-set	10	x	x
88	!S_167	A-set	9	x	x
89	!S_168	A-set	10	x	x
90	!S_169	A-set	10	x	x
91	!S_170	A-set	10	x	x
92	!S_172	A-set	12	x	x
93	!S_173	A-set	10	x	x
94	!S_174	A-set	10	x	x
95	!S_175	A-set	10	x	x
96	!S_176	A-set	10	x	x
97	!S_177	A-set	10	x	x
98	!S_181	A-set	10	x	x
99	!S_182	A-set	9	x	x
100	!S_185	A-set	10	x	x
101	!S_186	A-set	10	x	x
102	!S_189	A-set	12	x	x
103	!S_190	A-set	10	x	x
104	!S_191	A-set	11	x	x
105	!S_192	A-set	10	x	x
106	!S_194	A-set	10	x	x
107	!S_195	A-set	10	x	x
108	!S_196	A-set	12	x	x
109	!S_197	A-set	12	x	x
110	S_198	A-set	12	x	x
111	!S_199	A-set	12	x	x
112	!S_201	A-set	12	x	x
113	!S_202	A-set	10	x	x
114	!S_209	A-set	9	x	x
115	!S_210	A-set	12	x	x
116	!S_213	A-set	13	x	x
117	!S_217	A-set	10	x	x
118	!S_218	A-set	9	x	x
119	!S_220	A-set	10	x	x
120	!S_221	A-set	12	x	x
121	!S_226	A-set	12	x	x
122	!S_227	A-set	12	x	x
123	!S_231	A-set	12	x	x
124	!S_232	A-set	12	x	x
125	!S_233	A-set	12	x	x
126	!S_235	A-set	12	x	x
127	!S_236	A-set	10	x	x
128	!S_238	A-set	10	x	x
129	!S_240	A-set	12	x	x
130	!S_241	A-set	9	x	x
131	!S_242	A-set	9	x	x
132	!S_243	A-set	10	x	x
133	!S_245	A-set	9	x	x
134	!S_246	A-set	12	x	x
135	!S_249	A-set	12	x	x
136	!S_252	A-set	12	x	x
137	!S_253	A-set	12	x	x
138	!S_254	A-set	11	x	x
139	!S_258	A-set	8	x	x
140	!S_259	A-set	9	x	x
141	!S_264	A-set	12	x	x
142	!S_265	A-set	12	x	x
143	!S_267	A-set	9	x	x
144	!S_268	A-set	11	x	x
145	!S_269	A-set	9	x	x
146	!S_271	A-set	11	x	x
147	!S_272	A-set	12	x	x
148	!S_274	A-set	9	x	x
149	!S_275	A-set	10	x	x
150	!S_277	A-set	10	x	x
151	!S_279	A-set	10	x	x
152	!S_280	A-set	11	x	x
153	!S_281	A-set	10	x	x
154	!S_282	A-set	11	x	x
155	!S_284	A-set	10	x	x
156	!S_285	A-set	9	x	-
157	!S_286	A-set	10	x	x
158	!S_287	A-set	9	x	x
159	!S_289	A-set	11	x	x
160	!S_290	A-set	10	x	x
161	!S_291	A-set	10	x	x
162	!S_295	A-set	10	x	x
163	!S_298	A-set	12	x	x
164	!S_299	A-set	9	x	x
165	!S_300	A-set	12	x	x
166	!S_301	A-set	12	x	x
167	!S_302	A-set	12	x	x
168	!S_303	A-set	9	x	x
169	!S_304	A-set	13	x	x
170	!S_307	A-set	9	x	x
171	!S_308	A-set	12	x	x
172	!S_309	A-set	8	x	x
173	!S_310	A-set	12	x	x
174	!S_312	A-set	9	-	-
175	!S_314	A-set	10	x	x
176	!S_315	A-set	10	x	x
177	!S_319	A-set	12	x	x
178	!S_322	A-set	10	x	x
179	!S_326	A-set	12	x	x
180	!S_328	A-set	12	x	x
181	!S_330	A-set	10	x	x
182	!S_331	A-set	9	x	x
183	!WAB_21	A-set	8	x	x
184	!WAB_98-3	A-set	8	x	x
185	!WAB98_98-4	A-set	5	x	x
186	!WAB_267	A-set	5	x	x
187	!FamS1157	A-set	6	x	x
188	!FamS1159	A-set	6	x	x

### Sheet: Supp_Table_S.M.2
Supplementary Table S.M.2 - Number of principal components used per trait as covariats in GWAS
Trait	Number of PCs in WF GWAS	Number of PCs in LF GWAS
PH1	3	7
LN1	6	8
Til1	-	6
PH2	-	8
LN2	-	3
Til2	-	8
deltaPH	-	3
T1	2	8
C1	4	8
T2	3	3
C2	1	2
T3	1	2
C3	8	3
LossT	5	8
LossC	8	1
LossTC	7	3
DtS	2	3
T-REG	2	3
WF, winter-frost treatment
LF, later-frost treatment

### Sheet: Supp_Table_S.R.1
Supplementary Table S.R.1: Phenotypic and genetic correlation among traits within the WFT series. Above diagonal: Pearson correlation. Below diagonal: genetic correlation.
Trait	PH1	LN1	T1	C1	T2	C2	T3	C3	LossT	LossC	LossTC	DtS	T-REG
PH1	-	0.09	0.66**	0.46**	0.66**	0.44**	0.67**	0.48**	0.68**	0.50**	0.60**	-0.50**	-0.41**
LN1	0.07	-	0.19*	0.13	0.15*	0.14	0.13	0.10	0.12	0.11	0.12	-0.03	0.00
T1	0.71	0.2	-	0.80**	0.94**	0.75**	0.90**	0.72**	0.94**	0.77**	0.87**	-0.63**	-0.54**
C1	0.53	0.16	0.86	-	0.85**	0.86**	0.85**	0.83**	0.85**	0.88**	0.89**	-0.56**	-0.45**
T2	0.7	0.18	0.96	0.94	-	0.86**	0.98**	0.85**	0.99**	0.88**	0.96**	-0.65**	-0.53**
C2	0.47	0.15	0.78	0.95	0.88	-	0.87**	0.96**	0.86**	0.98**	0.94**	-0.57**	-0.44**
T3	0.71	0.15	0.93	0.93	0.99	0.9	-	0.89**	0.99**	0.91**	0.98**	-0.66**	-0.53**
C3	0.51	0.12	0.75	0.92	0.87	0.98	0.91	-	0.87**	0.99**	0.95**	-0.56**	-0.44**
LossT	0.72	0.14	0.95	0.93	1	0.88	1	0.89	-	0.90**	0.98**	-0.68**	-0.56**
LossC	0.52	0.12	0.79	0.95	0.90	0.99	0.93	1	0.91	-	0.98**	-0.60**	-0.47**
LossTC	0.63	0.13	0.89	0.96	0.97	0.95	0.98	0.96	0.98	0.98	-	-0.66**	-0.53**
DtS	-0.57	-0.03	-0.71	-0.68	-0.71	-0.62	-0.72	-0.61	-0.74	-0.65	-0.71	-	0.75**
T-REG	-0.51	0.01	-0.65	-0.58	-0.61	-0.5	-0.61	-0.48	-0.64	-0.53	-0.59	0.86	-
* p-value ≤0.05
** p-value ≤0.01

### Sheet: Supp_Table_S.R.2
Supplementary Table S.R.2: Phenotypic and genetic correlation among traits within the LFT series. Above diagonal: Pearson correlation. Below diagonal: genetic correlation.
Trait	PH1	LN1	Til1	PH2	LN2	Til2	deltaPH	T1	C1	T2	C2	T3	C3	LossT	LossC	LossTC	DtS	T-REG
PH1	-	0.24**	0.24**	0.89**	0.29**	0.18**	0.51**	0.36**	0.24**	0.46**	0.35**	0.50**	0.40**	0.46**	0.34**	0.43**	-0.32**	-0.32**
LN1	0.27	-	0.38**	0.25**	0.67**	0.30**	0.19**	0.18**	0.19**	0.16*	0.14	0.16*	0.16*	0.17*	0.17*	0.18**	-0.13	-0.05
Til1	0.34	0.43	-	0.25**	0.75**	0.72**	0.19**	0.25**	0.20**	0.23**	0.18**	0.18**	0.17*	0.23**	0.19**	0.23**	-0.12	-0.09
PH2	0.91	0.27	0.34	-	0.34**	0.22**	0.85**	0.46**	0.36**	0.56**	0.44**	0.58**	0.48**	0.56**	0.45**	0.55**	-0.38**	-0.29**
LN2	0.36	0.72	0.92	0.40	-	0.77**	0.29**	0.31**	0.21**	0.28**	0.18**	0.23**	0.16*	0.29**	0.19**	0.26**	-0.14	-0.07
Til2	0.24	0.34	0.97	0.28	0.84	-	0.21**	0.31**	0.16**	0.26**	0.13	0.22**	0.10	0.28**	0.14	0.23**	-0.13	-0.06
deltaPH	0.60	0.20	0.27	0.88	0.35	0.26	-	0.57	0.48	0.64	0.52	0.66	0.55	0.62	0.52	0.61	-0.39	-0.19
T1	0.46	0.26	0.34	0.57	0.44	0.40	0.44**	-	0.60**	0.87**	0.55**	0.81**	0.55**	0.94**	0.60**	0.84**	-0.58**	-0.39**
C1	0.28	0.25	0.26	0.41	0.29	0.22	0.40**	0.66	-	0.63**	0.84**	0.65**	0.81**	0.65**	0.94**	0.86**	-0.65**	-0.49**
T2	0.53	0.23	0.31	0.65	0.39	0.34	0.52**	0.98	0.72	-	0.63**	0.91**	0.63**	0.97**	0.67**	0.90**	-0.60**	-0.49**
C2	0.41	0.17	0.26	0.52	0.24	0.18	0.42**	0.61	0.95	0.72	-	0.66**	0.87**	0.64**	0.96**	0.87**	-0.67**	-0.58**
T3	0.58	0.25	0.27	0.69	0.36	0.31	0.51**	0.95	0.76	0.98	0.77	-	0.68**	0.95**	0.70**	0.90**	-0.61**	-0.52**
C3	0.47	0.2	0.23	0.57	0.23	0.17	0.45**	0.65	0.92	0.74	0.96	0.80	-	0.65**	0.94**	0.87**	-0.69**	-0.56**
LossT	0.53	0.24	0.31	0.64	0.4	0.36	0.51**	0.99	0.72	1.00	0.71	0.99	0.74	-	0.68**	0.92**	-0.63**	-0.49**
LossC	0.39	0.21	0.26	0.51	0.26	0.20	0.45**	0.65	0.98	0.74	0.99	0.79	0.98	0.73	-	0.91**	-0.71**	-0.57**
LossTC	0.49	0.24	0.30	0.61	0.35	0.30	0.52**	0.88	0.91	0.93	0.91	0.95	0.92	0.93	0.93	-	-0.72**	-0.57**
DtS	-0.38	-0.16	-0.19	-0.43	-0.19	-0.16	-0.34**	-0.67	-0.77	-0.68	-0.78	-0.71	-0.78	-0.69	-0.79	-0.80	-	0.76**
T-REG	-0.32	0.00	-0.09	-0.29	0.04	0.02	-0.18**	-0.39	-0.52	-0.46	-0.62	-0.49	-0.56	-0.45	-0.58	-0.56	0.84	-
* p-value ≤0.05
** p-value ≤0.01

### Sheet: Supp_Table_S.R.3
Supplementary Table S.R.3: Pearson phenotypic correlation between traits across treatments within the Association-set (n = 183).
WF treatment	LF treatment
	LF_PH1	LF_LN1	LF_T1	LF_C1	LF_T2	LF_C2	LF_T3	LF_C3	LF_LossT	LF_LossC	LF_LossTC	LF_DtS	LF_T-REG
WF_PH1	0.79**	0.15*	0.25**	0.12	0.32**	0.24**	0.35**	0.26**	0.32**	0.21**	0.29**	-0.28**	-0.27**
WF_LN1	0.07	0.71**	0.06	0.09	0.1	0.04	0.08	0.05	0.08	0.07	0.08	-0.03	-0.01
WF_T1	0.58**	0.23**	0.48**	0.38**	0.50**	0.43**	0.52**	0.44**	0.52**	0.44**	0.52**	-0.46**	-0.38**
WF_C1	0.46**	0.19**	0.38**	0.48**	0.40**	0.49**	0.45**	0.45**	0.43**	0.50**	0.50**	-0.46**	-0.36**
WF_T2	0.59**	0.21**	0.41**	0.43**	0.46**	0.49**	0.52**	0.50**	0.49**	0.50**	0.53**	-0.50**	-0.41**
WF_C2	0.44**	0.17*	0.32**	0.55**	0.36**	0.56**	0.41**	0.58**	0.38**	0.60**	0.53**	-0.50**	-0.37**
WF_T3	0.61**	0.18**	0.38**	0.43**	0.45**	0.50**	0.51**	0.52**	0.46**	0.51**	0.53**	-0.50**	-0.42**
WF_C3	0.47**	0.13	0.30**	0.55**	0.36**	0.57**	0.42**	0.59**	0.38**	0.60**	0.53**	-0.50**	-0.38**
WF_LossT	0.62**	0.19**	0.42**	0.43**	0.47**	0.50**	0.53**	0.52**	0.49**	0.51**	0.54**	-0.51**	-0.42**
WF_LossC	0.49**	0.15*	0.34**	0.55**	0.39**	0.58**	0.45**	0.58**	0.41**	0.60**	0.54**	-0.52**	-0.39**
WF_LossTC	0.57**	0.17*	0.39**	0.50**	0.44**	0.55**	0.50**	0.56**	0.46**	0.57**	0.56**	-0.53**	-0.42**
WF_DtS	-0.49**	-0.13	-0.49**	-0.47**	-0.51**	-0.53**	-0.54**	-0.55**	-0.54**	-0.54**	-0.59**	0.72**	0.57**
WF_T-REG	-0.40**	-0.02	-0.37**	-0.30**	-0.39**	-0.38**	-0.42**	-0.37**	-0.42**	-0.37**	-0.43**	0.52**	0.49**
* p-value ≤0.05
** p-value ≤0.01

### Sheet: Supp_Table_S.R.4
Supplementary Table S.R.4: SNP and gene density across the faba bean genome. Gene number based on gene annotation from 2022. Genetic map NV644xNV153
Chromosome	Genetic map				Physical Map				Number Genes	Genes/Mb	SNP/Gene	Avr. Dist SNP-Gene bp	Avr r² at mean SNP Dist
	Length in cM	Number SNP	Mean SNP Dist cM	SNP/cM	Length bp	Number SNP	Mean SNP Dist bp	SNP/Mb
1S	609.38	1786	0.12	8.12	1574527093	1817	863597	1.15	4255	2.7	0.43	139834	0.14
1L					1805244829	3131	575651	1.73	6252	3.46	0.5	125830	0.15
2	235.88	1167	0.08	12.59	1716769615	2972	578170	1.73	5911	3.44	0.5	127972	0.14
3	335.84	1093	0.13	7.87	1637815978	2650	619915	1.61	5190	3.17	0.51	139475	0.15
4	343.02	946	0.14	7.11	1645877737	2441	673989	1.48	4944	3	0.49	142468	0.14
5	210.12	865	0.1	9.84	1365994436	2071	659516	1.51	4260	3.12	0.49	137082	0.16
6	211.14	750	0.1	10.15	1520236431	2145	708680	1.41	4360	2.87	0.49	149916	0.15
Total	1945.38	6607			11.26 Gb	17227			35172
Average			0.11	8.85			0.67 Mb	1.52		3.11	0.49	0.14 Mb	0.15

### Sheet: Supp_Table_S.R.5
Supplementary Table S.R.5: Linkage Disequilibrium decay chromosome-wise and genome-wide.
Chromosme	Max	Halfmax	Haldecay Mb
1S	0.1	0.05	27.49
1L	0.11	0.06	11.69
2	0.11	0.06	12.86
3	0.11	0.05	16.56
4	0.1	0.05	15.6
5	0.12	0.06	19.29
6	0.1	0.05	19.5
Average	0.107143	0.0542857	17.57
Genome-wide	0.16	0.08	1.32

### Sheet: Supp_Table_S.R.6
Supplementary Table S.R.6: Pleitropic QTL identfied by GWAS within and across treatment. Extent of pleitropic QTL was defined by physical distance between markers (no more than 2x chromosme-wide LD decay distance)
Treatment	Trait	Chromosome	Position bp	SNP ID	Pleiotropic within WF	Pleiotropic within LF	Pleiotropic across treatment	Classification of single marker
LF	LN1	1S	35495753	AX-416815623				non-FRS-trait QTL
LF	Til2	1S	359755307	AX-181465191				non-FRS-trait QTL
LF	PH2	1S	456661424	AX-181204064			FTc1SPl-1	non-FRS-trait QTL
WF	DtS	1S	464395844	AX-416787382	WFc1SPl-1			Survival DtS QTL
WF	C2, C3, LossC	1S	483981312	AX-416724438				Symptoms C-loss QTL
LF	PH1	1S	698032413	AX-416730291				non-FRS-trait QTL
LF	C1	1S	1004372273	AX-416797270		LFc1SPl-1	FTc1SPl-2	Symptoms C-loss QTL
LF	T1, C2, LossC, LossTC	1S	1026313397	AX-416808662				Symptoms pl. QTL
LF	DtS	1S	1035152021	AX-416790972				Survival DtS QTL
WF	C1	1S	1044450037	AX-416813597				Symptoms C-loss QTL
LF	Til1	1S	1086661825	AX-181474329				non-FRS-trait QTL
WF	LossC	1S	1479490120	AX-181493642				Symptoms C-loss QTL
LF	PH1	1L	226481391	AX-416802992				non-FRS-trait QTL
WF	C3, LossC	1L	432982534	AX-416771238				Symptoms C-loss QTL
WF	C1	1L	905225360	AX-181491337			FTc1LPl-1	Symptoms C-loss QTL
LF	LN2	1L	922033834	AX-416794459				non-FRS-trait QTL
WF	LossC	1L	950926743	AX-416730339			FTc1LPl-2	Symptoms C-loss QTL
LF	Til2*	1L	968889397	AX-416751451				non-FRS-trait QTL
LF	Til1*	1L	972969111	AX-416782385				non-FRS-trait QTL
LF	PH1°	1L	1068570876	AX-416799479				non-FRS-trait QTL
LF	PH1°	1L	1096173038	AX-181161681				non-FRS-trait QTL
LF	C1	1L	1205202102	AX-181148099		LFc1LPl-1	FTc1LPl-3	Symptoms C-loss QTL
LF	PH1	1L	1207097898	AX-416742243				non-FRS-trait QTL
WF	PH1	1L	1225514983	AX-181440894				non-FRS-trait QTL
LF	C1, C2, LossC	1L	1254263890	AX-416814887				Symptoms C-loss QTL
LF	deltaPH	1L	1558775017	AX-416812803		LFc1LPl-2	FTc1LPl-4	non-FRS-trait QTL
LF	LN2	1L	1574181574	AX-181160363				non-FRS-trait QTL
WF	C3, LossC	1L	1584983446	AX-416755845				Symptoms C-loss QTL
LF	deltaPH	1L	1585067154	AX-416815596				non-FRS-trait QTL
WF	T3	1L	1651348561	AX-416776564				Symptoms T-loss QTL
LF	LN2	1L	1716306558	AX-416780823				non-FRS-trait QTL
LF	C3	1L	1741674328	AX-416785623				Symptoms C-loss QTL
LF	C1	1L	1800845385	AX-416725500				Symptoms C-loss QTL
LF	DtS	2	5990977	AX-416781916				Survival DtS QTL
LF	T1, T2, T3, LossT	2	532323637	AX-181489050				Symptoms T-loss QTL
WF	T2, T3, LossT, LossTC	2	694637888	AX-416775062				Symptoms T-loss QTL
WF	DtS	2	749956574	AX-416789952				Survival DtS QTL
LF	LN1	2	985440003	AX-416738769		LFc2Pl-1		non-FRS-trait QTL
LF	Til1	2	995411672	AX-416812457				non-FRS-trait QTL
LF	DtS	2	1267663107	AX-416773936				Survival DtS QTL
LF	Til2	2	1417081046	AX-181445246				non-FRS-trait QTL
LF	DtS	2	1477896923	AX-181492673				Survival DtS QTL
LF	LN1	2	1630304322	AX-416725249				non-FRS-trait QTL
WF	T1, T3, DtS	3	16661700	AX-181158344	WFc3Pl-1		FTc3Pl-1	FRS-trait pl. QTL mix
LF	T2, LossT	3	16661700	AX-181158344
LF	T1	3	71758456	AX-416746078				Symptoms T-loss QTL
WF	LN1	3	311877123	AX-181176222				non-FRS-trait QTL
WF	C1	3	647949793	AX-416775266			FTc3Pl-2	Symptoms C-loss QTL
LF	T-REG	3	651120392	AX-416778302		LFc3Pl-1		Survival T-REG QTL
LF	LN1	3	691702749	AX-416775813				non-FRS-trait QTL
LF	Til2	3	1012848106	AX-416759661				non-FRS-trait QTL
WF	C1	3	1230492058	AX-416815923				Symptoms C-loss QTL
LF	T1, LossT	3	1297772678	AX-416789609				Symptoms T-loss QTL
WF	LossC	4	132447088	AX-416776778	WFc4Pl-1		FTc4Pl-1	Symptoms C-loss QTL
WF	T1, T3	4	146923588	AX-181494082				Symptoms T-loss QTL
LF	T3	4	176398486	AX-181190887				Symptoms T-loss QTL
LF	C1, LossTC	4	257042711	AX-416762439				Symptoms C-loss QTL
LF	Til1	4	330392427	AX-181473597				non-FRS-trait QTL
WF	LN1	4	381860489	AX-416746325				non-FRS-trait QTL
LF	DtS	4	538907812	AX-416743268				Survival DtS QTL
LF	LossTC	4	761474519	AX-181184990				Symptoms T-loss QTL
LF	C1	4	869779540	AX-416729690				Symptoms C-loss QTL
LF	PH1	4	976409109	AX-181147765		LFc4Pl-1		non-FRS-trait QTL
LF	REG, T-REG	4	995596193	AX-181193117				Survival T-REG QTL
LF	DtS	4	1056618259	AX-416774047				Survival DtS QTL
LF	DtS	4	1099089179	AX-416809725		LFc4Pl-2	FTc4Pl-2	Survival DtS QTL
LF	LN2*	4	1110661586	AX-416756182				non-FRS-trait QTL
WF	LN1	4	1135552725	AX-416801758				non-FRS-trait QTL
LF	LN1*	4	1274486774	AX-416793878				non-FRS-trait QTL
WF	T3	4	1327647965	AX-181465065				Symptoms T-loss QTL
WF	T2, LossT	4	1413437337	AX-416799928				Symptoms T-loss QTL
WF	T1, C2, T3, LossTC	4	1523154693	AX-416766819	WFc4Pl-2		FTc4Pl-3	Symptoms pl. QTL
WF	C1	4	1544715089	AX-181199308				Symptoms C-loss QTL
LF	Til2	4	1551774712	AX-181187145		LFc4Pl-3		non-FRS-trait QTL
WF	PH1	4	1571442733	AX-416801956				non-FRS-trait pl. QTL
LF	PH2	4	1571442733	AX-416801956
LF	DtS	5	26650791	AX-181481977				Survival DtS QTL
WF	PH1	5	225687434	AX-181464412				non-FRS-trait QTL
WF	DtS	5	387846797	AX-416809101				Survival DtS QTL
WF	T1, C1, T2, C2, T3, LossT	5	693093327	AX-416774176	WFc5Pl-1			Symptoms pl. QTL
LF	PH1	5	852002021	AX-416792944				non-FRS-trait QTL
LF	PH2, deltaPH	5	937199353	AX-416754387				non-FRS-trait QTL
LF	LN1	5	972474933	AX-181178540				non-FRS-trait QTL
LF	DtS	5	1073217918	AX-181488114				Survival DtS QTL
LF	LN1	5	1218838164	AX-416818197			FTc5Pl-1	non-FRS-trait QTL
WF	T3	5	1238850196	AX-416798162	WFc5Pl-2			Symptoms T-loss QTL
WF	T-REG	5	1248261023	AX-181165879				Survival T-REG QTL
LF	C3	5	1252385352	AX-181499431				Symptoms C-loss QTL
WF	DtS	5	1283696629	AX-416746442	WFc5Pl-3			Survival DtS QTL
WF	C3	5	1285207823	AX-416749547				Symptoms C-loss QTL
WF	DtS	5	1299460185	AX-416812141				Survival DtS QTL
LF	Til1	5	1329249545	AX-416775982				non-FRS-trait QTL
WF	T-REG	6	759841710	AX-181485355				Survival T-REG QTL
WF	LN1	6	1050046377	AX-416776892			FTc6Pl-1	non-FRS-trait QTL
LF	deltaPH	6	1058743683	AX-181486072				non-FRS-trait QTL
WF	T-REG	6	1130963407	AX-181442798	WFc6Pl-1			Survival T-REG QTL
WF	T2, LossT	6	1134776883	AX-416789006				Symptoms T-loss QTL
LF	PH1, PH2	6	1165235092	AX-416798349				non-FRS-trait QTL
LF	T2	6	1504235306	AX-416814521				Symptoms T-loss QTL
* and °, SNP likely adress same QTL for this trait. Always considered within chromosomes only
bold-italic, smae SNP marker was significant in both WF and LF GWAS
